# The maternal-fetal interface of successful pregnancies and impact of fetal sex using single cell sequencing

**DOI:** 10.1101/641118

**Authors:** Tianyanxin Sun, Tania L. Gonzalez, Nan Deng, Rosemarie DiPentino, Ekaterina L. Clark, Bora Lee, Jie Tang, Yizhou Wang, Barry R. Stripp, Changfu Yao, Hsian-Rong Tseng, S. Ananth Karumanchi, Alexander F. Koeppel, Stephen D. Turner, Charles R. Farber, Stephen S. Rich, Erica T. Wang, John Williams, Margareta D. Pisarska

**Author notes:** Equally contributing authors (Tianyanxin Sun, Tania L. Gonzalez, Nan Deng).

## Abstract

The first trimester is a critical window of maternal-fetal communication for pregnancy. Therefore, we characterized crosstalk in ongoing human pregnancies at 11-13 weeks gestation. RNA-sequencing of matched maternal decidua and placenta identified 818 receptors and 3502 ligands, including 126 differentially expressed receptor-ligand pairs. Using single cell RNA-sequencing to further dissect placenta heterogeneity, we identified five major cell types (trophoblasts, stromal cells, hofbauer cells, antigen presenting cells and endothelial cells) with unique crosstalk at the maternal-fetal interface. We identified seven unique trophoblast subclusters, including new subtypes that transition into the terminal cell types, extra-villous trophoblasts and syncytiotrophoblasts. As fetal sex impacts pregnancy, we analyzed sex differences in each cell type and identified differences in immune cell function. TGFβ1, β-estradiol, and dihydrotestosterone emerge as upstream regulators of sexually dimorphic genes in a cell type specific manner. Thus, the fetal contribution at the maternal-fetal interface is cell and sex specific.
