## Supplemental Table 5 for "The maternal-fetal interface of successful pregnancies and impact of fetal sex using single cell sequencing"

### Sheet: Sup table
Trophoblast markers	Ensembl ID	Stromal fibroblast markers	Ensembl ID	Hofbauer markers	Ensembl ID	APC markers	Ensembl ID	Endothelial markers	Ensembl ID
PAGE4	ENSG00000101951	DLK1	ENSG00000185559	SPP1	ENSG00000118785	APOC1	ENSG00000130208	IGF2	ENSG00000167244
CGA	ENSG00000135346	CXCL14	ENSG00000145824	CCL3	ENSG00000277632	APOE	ENSG00000130203	CAV1	ENSG00000105974
PHLDA2	ENSG00000181649	COL3A1	ENSG00000168542	CXCL8	ENSG00000169429	CD74	ENSG00000019582	GNG11	ENSG00000127920
IFI6	ENSG00000126709	COL1A1	ENSG00000108821	CCL4	ENSG00000275302	CTSD	ENSG00000117984	EGFL7	ENSG00000172889
PEG10	ENSG00000242265	LUM	ENSG00000139329	RNASE1	ENSG00000129538	HLA-DRA	ENSG00000204287	TFPI2	ENSG00000105825
MGST3	ENSG00000143198	COL1A2	ENSG00000164692	HBG2	ENSG00000196565	PSAP	ENSG00000197746	RAMP2	ENSG00000131477
KRT18	ENSG00000111057	DCN	ENSG00000011465	DAB2	ENSG00000153071	CSTB	ENSG00000160213	BST2	ENSG00000130303
MT2A	ENSG00000125148	SERPINE2	ENSG00000135919	HSPA1A	ENSG00000204389	FABP5	ENSG00000164687	FKBP1A	ENSG00000088832
XAGE3	ENSG00000171402	COL6A2	ENSG00000142173	CCL4L2	ENSG00000276070	SH3BGRL3	ENSG00000142669	TM4SF1	ENSG00000169908
FXYD3	ENSG00000089356	PLA2G2A	ENSG00000188257	CD14	ENSG00000170458	CTSB	ENSG00000164733	VAMP5	ENSG00000168899
S100P	ENSG00000163993	COL6A1	ENSG00000142156	PLTP	ENSG00000100979	HLA-B	ENSG00000234745	PECAM1	ENSG00000261371
KRT7	ENSG00000135480	EGFL6	ENSG00000198759	CCL3L3	ENSG00000276085	SAT1	ENSG00000130066	ID1	ENSG00000125968
KRT8	ENSG00000170421	AREG	ENSG00000109321	HBA2	ENSG00000188536	LYZ	ENSG00000090382	ID3	ENSG00000117318
CDKN1C	ENSG00000129757	CALD1	ENSG00000122786	C1QA	ENSG00000173372	HLA-DPB1	ENSG00000223865	CD93	ENSG00000125810
LDHB	ENSG00000111716	IGFBP3	ENSG00000146674	F13A1	ENSG00000124491	HLA-A	ENSG00000206503	PRCP	ENSG00000137509
TINAGL1	ENSG00000142910	MEST	ENSG00000106484	C1QB	ENSG00000173369	HLA-DRB1	ENSG00000196126	LPAR6	ENSG00000139679
ANXA1	ENSG00000135046	PTGDS	ENSG00000107317	KLF6	ENSG00000067082	HLA-DPA1	ENSG00000231389	ESAM	ENSG00000149564
SMAGP	ENSG00000170545	GPC3	ENSG00000147257	FOLR2	ENSG00000165457	HLA-C	ENSG00000204525	MARCKSL1	ENSG00000175130
SPINT2	ENSG00000167642	HGF	ENSG00000019991	SEPP1	ENSG00000250722	LGALS3	ENSG00000131981	EPAS1	ENSG00000116016
VGLL1	ENSG00000102243	PLAC9	ENSG00000189129	FCGRT	ENSG00000104870	G0S2	ENSG00000123689	CCDC85B	ENSG00000175602
AKR1B1	ENSG00000085662	CFD	ENSG00000197766	C1QC	ENSG00000159189	CD9	ENSG00000010278	S100A16	ENSG00000188643
CTNNB1	ENSG00000168036	HAPLN1	ENSG00000145681	NR4A2	ENSG00000153234	CAPG	ENSG00000042493	NPDC1	ENSG00000107281
DUSP9	ENSG00000130829	VCAN	ENSG00000038427	LYVE1	ENSG00000133800	TSPO	ENSG00000100300	TMEM88	ENSG00000167874
PRDX2	ENSG00000167815	COL6A3	ENSG00000163359	BLVRB	ENSG00000090013	GCHFR	ENSG00000137880	IFI27	ENSG00000165949
EFEMP1	ENSG00000115380	TIMP1	ENSG00000102265	LY96	ENSG00000154589	CXCL2	ENSG00000081041	TAX1BP1	ENSG00000106052
ISYNA1	ENSG00000105655	IL6ST	ENSG00000134352	CD36	ENSG00000135218	HLA-DRB5	ENSG00000198502	PTRF	ENSG00000177469
XAGE2	ENSG00000155622	MFAP4	ENSG00000166482	HSPH1	ENSG00000120694	CD52	ENSG00000169442	HYAL2	ENSG00000068001
SPINT1	ENSG00000166145	MGP	ENSG00000111341	HBA1	ENSG00000206172	TREM2	ENSG00000095970	FDPS	ENSG00000160752
PSMB1	ENSG00000008018	TAGLN2	ENSG00000158710	PPP1R15A	ENSG00000087074	RP11-1143G9.4	ENSG00000257764	CRIP2	ENSG00000182809
INSL4	ENSG00000120211	PLAGL1	ENSG00000118495	MCL1	ENSG00000143384	GPNMB	ENSG00000136235	WARS	ENSG00000140105
CD24	ENSG00000272398	PHACTR2	ENSG00000112419	HSPD1	ENSG00000144381	MSR1	ENSG00000038945	SPTBN1	ENSG00000115306
CLIC3	ENSG00000169583	CYR61	ENSG00000142871	CTSC	ENSG00000109861	IL1RN	ENSG00000136689	FOXP1	ENSG00000114861
COMT	ENSG00000093010	OLFML3	ENSG00000116774	VSIG4	ENSG00000155659	OLR1	ENSG00000173391	CAV2	ENSG00000105971
KRT19	ENSG00000171345	PCOLCE	ENSG00000106333	CREM	ENSG00000095794	S100A8	ENSG00000143546	TJP1	ENSG00000104067
PSMB6	ENSG00000142507	TIMP3	ENSG00000100234	CCL2	ENSG00000108691	TYMP	ENSG00000025708	KIF5B	ENSG00000170759
GDF15	ENSG00000130513	TAGLN	ENSG00000149591	SQSTM1	ENSG00000161011	LIPA	ENSG00000107798	JAG1	ENSG00000101384
PERP	ENSG00000112378	RARRES2	ENSG00000106538	ATP1B1	ENSG00000143153	CXCL3	ENSG00000163734	C1orf54	ENSG00000118292
KRT23	ENSG00000108244	CHN1	ENSG00000128656	ATP6AP2	ENSG00000182220	RGS1	ENSG00000090104	RBP1	ENSG00000114115
PKIB	ENSG00000135549	MYL9	ENSG00000101335	MAF	ENSG00000178573	ACP5	ENSG00000102575	PVRL2	ENSG00000130202
BTG3	ENSG00000154640	CTHRC1	ENSG00000164932	NR4A1	ENSG00000123358	CCL20	ENSG00000115009	ACVRL1	ENSG00000139567
MLLT1	ENSG00000130382	WNT2	ENSG00000105989	CKS2	ENSG00000123975	HLA-DQB1	ENSG00000179344	CCND1	ENSG00000110092
SLC26A2	ENSG00000155850	COL5A1	ENSG00000130635	CREG1	ENSG00000143162	GSTO1	ENSG00000148834	SNAI1	ENSG00000124216
NDUFA6	ENSG00000184983	ACTA2	ENSG00000107796	ABL2	ENSG00000143322	HLA-DMA	ENSG00000204257	P2RY1	ENSG00000169860
GGH	ENSG00000137563	FRZB	ENSG00000162998	ZFP36	ENSG00000128016	CD44	ENSG00000026508	ADAM15	ENSG00000143537
SLC43A2	ENSG00000167703	PPIC	ENSG00000168938	RBPJ	ENSG00000168214	LSP1	ENSG00000130592	ENC1	ENSG00000171617
CLDN4	ENSG00000189143	CCND2	ENSG00000118971	HPGDS	ENSG00000163106	LIMS1	ENSG00000169756	JAM3	ENSG00000166086
ECH1	ENSG00000104823	STC1	ENSG00000159167	RASGEF1B	ENSG00000138670	HAMP	ENSG00000105697	SDPR	ENSG00000168497
COX20	ENSG00000203667	TPM2	ENSG00000198467	NINJ1	ENSG00000131669	GSN	ENSG00000148180	EMP1	ENSG00000134531
GPX3	ENSG00000211445	KCNQ1OT1	ENSG00000269821	BAG3	ENSG00000151929	HLA-DQA1	ENSG00000196735	FAM213A	ENSG00000122378
PGF	ENSG00000119630	CDH11	ENSG00000140937	SLC3A2	ENSG00000168003	SDS	ENSG00000135094	ADRB1	ENSG00000043591
ADIRF	ENSG00000148671	TCF21	ENSG00000118526	CSF1R	ENSG00000182578	CRIP1	ENSG00000213145	SLC9A3R2	ENSG00000065054
BCAM	ENSG00000187244	PITX2	ENSG00000164093	NPL	ENSG00000135838	CXCR4	ENSG00000121966	ITGA5	ENSG00000161638
SLC22A11	ENSG00000168065	MMP23B	ENSG00000189409	CLK1	ENSG00000013441	MS4A7	ENSG00000166927	SPTAN1	ENSG00000197694
ECHS1	ENSG00000127884	GJA1	ENSG00000152661	GYPC	ENSG00000136732	IFI30	ENSG00000216490	WWTR1	ENSG00000018408
ERVW-1	ENSG00000242950	PPP1R14A	ENSG00000167641	CLTC	ENSG00000141367	INSIG1	ENSG00000186480	GIMAP4	ENSG00000133574
ACSS1	ENSG00000154930	COL5A2	ENSG00000204262	S100A1	ENSG00000160678	CTSH	ENSG00000103811	CARD8	ENSG00000105483
TSC22D1	ENSG00000102804	BGN	ENSG00000182492	MS4A4A	ENSG00000110079	HLA-DMB	ENSG00000242574	SCARB1	ENSG00000073060
MBNL3	ENSG00000076770	WFDC1	ENSG00000103175	IER5	ENSG00000162783	MGST1	ENSG00000008394	TBC1D4	ENSG00000136111
PNP	ENSG00000198805	COX4I2	ENSG00000131055	CPEB4	ENSG00000113742	CHI3L1	ENSG00000133048	BMPR2	ENSG00000204217
HSD17B1	ENSG00000108786	PLPP3	ENSG00000162407	MRPL18	ENSG00000112110	GPR183	ENSG00000169508	BLCAP	ENSG00000166619
DCXR	ENSG00000169738	C3orf58	ENSG00000181744	FSCN1	ENSG00000075618	UPP1	ENSG00000183696	MLLT4	ENSG00000130396
FBN2	ENSG00000138829	SRPX	ENSG00000101955	XBP1	ENSG00000100219	C1orf162	ENSG00000143110	EGLN2	ENSG00000269858
IDH2	ENSG00000182054	RND3	ENSG00000115963	KDM6B	ENSG00000132510	LINC01272	ENSG00000224397	PPP2R2A	ENSG00000221914
TECR	ENSG00000099797	BAMBI	ENSG00000095739	NEU1	ENSG00000204386	PPT1	ENSG00000131238	TGFBR2	ENSG00000163513
CSF3R	ENSG00000119535	NR2F1	ENSG00000175745	C2	ENSG00000166278	CIB1	ENSG00000185043	LIN28B	ENSG00000187772
DNMT1	ENSG00000130816	DKK1	ENSG00000107984	GPR34	ENSG00000171659	FBP1	ENSG00000165140	KIAA1551	ENSG00000174718
SLC13A4	ENSG00000164707	C2orf40	ENSG00000119147	TPP1	ENSG00000166340	GLIPR2	ENSG00000122694	SVIP	ENSG00000198168
HMGB3	ENSG00000029993	OGN	ENSG00000106809	ANKH	ENSG00000154122	CTSA	ENSG00000064601	PKN2	ENSG00000065243
GSTA4	ENSG00000170899	CRYAB	ENSG00000109846	FCGR1A	ENSG00000150337	SYNGR2	ENSG00000108639	CTNNBIP1	ENSG00000178585
TFRC	ENSG00000072274	COL14A1	ENSG00000187955	ZFAND2A	ENSG00000178381	SNX10	ENSG00000086300	FAM43A	ENSG00000185112
CCNDBP1	ENSG00000166946	TMEM141	ENSG00000244187	NR4A3	ENSG00000119508	HLA-DQA2	ENSG00000237541	SYMPK	ENSG00000125755
TSTD1	ENSG00000215845	CKAP4	ENSG00000136026	AHSA1	ENSG00000100591	LTA4H	ENSG00000111144	NEDD9	ENSG00000111859
SLC39A1	ENSG00000143570	ENPP1	ENSG00000197594	HIF1A	ENSG00000100644	TWISTNB	ENSG00000105849	PXN	ENSG00000089159
APMAP	ENSG00000101474	STOM	ENSG00000148175	OTUD1	ENSG00000165312	SERPINA1	ENSG00000197249	TSPAN15	ENSG00000099282
GCSH	ENSG00000140905	ENPP2	ENSG00000136960	MAT2A	ENSG00000168906	FCGR3A	ENSG00000203747	JPX	ENSG00000225470
PRKCZ	ENSG00000067606	RP11-14N7.2	ENSG00000232527	ELF1	ENSG00000120690	SLC16A3	ENSG00000141526	MAST4	ENSG00000069020
CLN3	ENSG00000188603	PLOD2	ENSG00000152952	JMJD1C	ENSG00000171988	MMP9	ENSG00000100985	HIST1H2AC	ENSG00000180573
RBBP7	ENSG00000102054	RBP7	ENSG00000162444	SNX6	ENSG00000129515	LPL	ENSG00000175445	YES1	ENSG00000176105
DDB1	ENSG00000167986	THBS1	ENSG00000137801	CD163	ENSG00000177575	PLXDC2	ENSG00000120594	NUTM2A-AS1	ENSG00000223482
CLDN7	ENSG00000181885	ITGA1	ENSG00000213949	DNAJA4	ENSG00000140403	PDXK	ENSG00000160209	NAA30	ENSG00000139977
GABARAPL1	ENSG00000139112	NDUFA4L2	ENSG00000185633	ATP2B1	ENSG00000070961	ALCAM	ENSG00000170017	PPP2R5A	ENSG00000066027
ITIH5	ENSG00000123243	CCDC80	ENSG00000091986	MRC1	ENSG00000260314	CPM	ENSG00000135678	CCDC130	ENSG00000104957
MUC15	ENSG00000169550	DES	ENSG00000175084	FOSL2	ENSG00000075426	SAMHD1	ENSG00000101347	TUBA4A	ENSG00000127824
TCAF1	ENSG00000198420	VTN	ENSG00000109072	SNX2	ENSG00000205302	NCF2	ENSG00000116701	ZNF770	ENSG00000198146
SERINC2	ENSG00000168528	AGTR1	ENSG00000144891	STAB1	ENSG00000010327	CORO1C	ENSG00000110880	NTHL1	ENSG00000065057
ARRDC3	ENSG00000113369	CRABP2	ENSG00000143320	BIN1	ENSG00000136717	FABP4	ENSG00000170323	CD320	ENSG00000167775
FDFT1	ENSG00000079459	MMP2	ENSG00000087245	DOK2	ENSG00000147443	MGLL	ENSG00000074416
PISD	ENSG00000241878	SELM	ENSG00000198832	NCOA4	ENSG00000266412	SMCO4	ENSG00000166002
ADGRG1	ENSG00000205336	PDPN	ENSG00000162493	CYBB	ENSG00000165168	ME2	ENSG00000082212
C10orf54	ENSG00000107738	BMP5	ENSG00000112175	FCGR2A	ENSG00000143226	MMP7	ENSG00000137673
SLC38A9	ENSG00000177058	FXYD1	ENSG00000266964	ETS2	ENSG00000157557	PSMB9	ENSG00000240065
GSTA3	ENSG00000174156	FBLN2	ENSG00000163520	CHORDC1	ENSG00000110172	SOAT1	ENSG00000057252
NFE2L3	ENSG00000050344	PCDH10	ENSG00000138650	CSRNP1	ENSG00000144655	BLOC1S2	ENSG00000196072
GGCT	ENSG00000006625	LAMA2	ENSG00000196569	ZNF267	ENSG00000185947	IL18	ENSG00000150782
KCNN4	ENSG00000104783	MFAP2	ENSG00000117122	TRIB1	ENSG00000173334	SLC11A1	ENSG00000018280
DSP	ENSG00000096696	THY1	ENSG00000154096	RASSF4	ENSG00000107551	CYP27A1	ENSG00000135929
SIAH1	ENSG00000196470	IGFBP7	ENSG00000163453	DUSP5	ENSG00000138166	RMDN3	ENSG00000137824
ALDH7A1	ENSG00000164904	TGFBR3	ENSG00000069702	BMP2K	ENSG00000138756	SQRDL	ENSG00000137767
RP11-303E16.6	ENSG00000261838	SPON1	ENSG00000262655	BTG2	ENSG00000159388	CCL18	ENSG00000275385
CYP19A1	ENSG00000137869	LAMC3	ENSG00000050555	CHCHD7	ENSG00000170791	EVI2B	ENSG00000185862
RASA1	ENSG00000145715	CD248	ENSG00000174807	STX7	ENSG00000079950	SDSL	ENSG00000139410
PDCD4	ENSG00000150593	SEMA6D	ENSG00000137872	RUNX1	ENSG00000159216	GM2A	ENSG00000196743
HSPB8	ENSG00000152137	F3	ENSG00000117525	GAS6	ENSG00000183087	ALDH2	ENSG00000111275
CYP11A1	ENSG00000140459	TMEM106B	ENSG00000106460	SAT2	ENSG00000141504	PTGER4	ENSG00000171522
PTP4A1	ENSG00000112245	LIPG	ENSG00000101670	RIN2	ENSG00000132669	TCIRG1	ENSG00000110719
SLC52A1	ENSG00000132517	MAP1B	ENSG00000131711	COLEC12	ENSG00000158270	STAT1	ENSG00000115415
BZW2	ENSG00000136261	SEPT11	ENSG00000138758	SDCCAG8	ENSG00000054282	TNFSF13B	ENSG00000102524
FOXO4	ENSG00000184481	PDLIM5	ENSG00000163110	PDK4	ENSG00000004799	CCL7	ENSG00000108688
CKMT1B	ENSG00000237289	PDGFRA	ENSG00000134853	CD5L	ENSG00000073754	GALM	ENSG00000143891
AIM1	ENSG00000112297	LOXL1	ENSG00000129038	ARID5A	ENSG00000196843	NCEH1	ENSG00000144959
ST3GAL4	ENSG00000110080	ADAM12	ENSG00000148848	TMIGD3	ENSG00000121933	LACTB	ENSG00000103642
MSX2	ENSG00000120149	FAM127A	ENSG00000134590	NCF4	ENSG00000100365	STX11	ENSG00000135604
TFAP2A	ENSG00000137203	VCAM1	ENSG00000162692	TPD52L2	ENSG00000101150	GPR65	ENSG00000140030
CCND3	ENSG00000112576	EMILIN1	ENSG00000138080	LINC00657	ENSG00000260032	CAMK1	ENSG00000134072
FAM3B	ENSG00000183844	TNNT2	ENSG00000118194	BLVRA	ENSG00000106605	GPCPD1	ENSG00000125772
TSPAN13	ENSG00000106537	FBLN5	ENSG00000140092	FAM20A	ENSG00000108950	NAF1	ENSG00000145414
EGFR	ENSG00000146648	TMEM98	ENSG00000006042	MKNK1	ENSG00000079277	IDS	ENSG00000010404
MORC4	ENSG00000133131	COPS8	ENSG00000198612	SIGLEC1	ENSG00000088827	NR1H3	ENSG00000025434
FOLR1	ENSG00000110195	HIGD1B	ENSG00000131097	ICAM1	ENSG00000090339	SRD5A3	ENSG00000128039
ERVFRD-1	ENSG00000244476	NDN	ENSG00000182636	ABCG2	ENSG00000118777	SLC39A8	ENSG00000138821
ISM2	ENSG00000100593	PRLR	ENSG00000113494	SPAG9	ENSG00000008294	TMEM38B	ENSG00000095209
BACE2	ENSG00000182240	RBMS3	ENSG00000144642	ADAM9	ENSG00000168615
GYLTL1B	ENSG00000165905	FAM162B	ENSG00000183807	GAPLINC	ENSG00000266835
ERVH48-1	ENSG00000233056	NOTCH3	ENSG00000074181	OSER1	ENSG00000132823
EIF2AK1	ENSG00000086232	PCDH18	ENSG00000189184	AGR2	ENSG00000106541
MSI2	ENSG00000153944	CADM3	ENSG00000162706	IRS2	ENSG00000185950
SLC13A3	ENSG00000158296	MXRA8	ENSG00000162576	TNFRSF1B	ENSG00000028137
LYPD3	ENSG00000124466	SELENBP1	ENSG00000143416	MCOLN1	ENSG00000090674
SECISBP2L	ENSG00000138593	CRISPLD2	ENSG00000103196	NBL1	ENSG00000158747
CSF2RA	ENSG00000198223	MT1E	ENSG00000169715	MTSS1	ENSG00000170873
ECHDC2	ENSG00000121310	HSPB6	ENSG00000004776	SCN9A	ENSG00000169432
TMEM40	ENSG00000088726	ADAMTS5	ENSG00000154736	IRF2BP2	ENSG00000168264
RPIA	ENSG00000153574	CCNG2	ENSG00000138764	FCGR1B	ENSG00000198019
ATP10D	ENSG00000145246	PALLD	ENSG00000129116	GLMP	ENSG00000198715
NCOA3	ENSG00000124151	CLDN11	ENSG00000013297	LCP2	ENSG00000043462
EXTL2	ENSG00000162694	FILIP1L	ENSG00000168386	EGR3	ENSG00000179388
TMEM150A	ENSG00000168890	SNAI2	ENSG00000019549	FAM198B	ENSG00000164125
MAGEA4	ENSG00000147381	PTK7	ENSG00000112655	EPHX1	ENSG00000143819
NSG1	ENSG00000168824	NID2	ENSG00000087303	SCIN	ENSG00000006747
ELF3	ENSG00000163435	GPX8	ENSG00000164294	FEZ1	ENSG00000149557
TFDP2	ENSG00000114126	BMP4	ENSG00000125378	DEDD2	ENSG00000160570
FAM84A	ENSG00000162981	LTBP4	ENSG00000090006	FPR1	ENSG00000171051
LCMT1-AS2	ENSG00000260034	TMEM14A	ENSG00000096092	ZSWIM6	ENSG00000130449
LCMT1	ENSG00000205629	FBXO8	ENSG00000164117	HSD17B14	ENSG00000087076
GRAMD2	ENSG00000175318	PLAC1	ENSG00000170965	ATP6V1C1	ENSG00000155097
CDO1	ENSG00000129596	PDGFRB	ENSG00000113721	AMDHD2	ENSG00000162066
GJA5	ENSG00000265107	AEBP1	ENSG00000106624	EPS15	ENSG00000085832
VWA1	ENSG00000179403	CERCAM	ENSG00000167123	PLA2G15	ENSG00000103066
STARD10	ENSG00000214530	NPW	ENSG00000183971	KLHL21	ENSG00000162413
DLG5	ENSG00000151208	SLIT2	ENSG00000145147	ZC3H12C	ENSG00000149289
ITGA6	ENSG00000091409	RHOBTB3	ENSG00000164292	IL6R	ENSG00000160712
SLC38A1	ENSG00000111371	RAB34	ENSG00000109113	PELI1	ENSG00000197329
ADAMTSL4	ENSG00000143382	COL21A1	ENSG00000124749	FNIP1	ENSG00000217128
SLC19A1	ENSG00000173638	GSTM3	ENSG00000134202	USP36	ENSG00000055483
CMAS	ENSG00000111726	RUNX1T1	ENSG00000079102	PYGL	ENSG00000100504
TFAP2C	ENSG00000087510	FKBP11	ENSG00000134285	EPS8	ENSG00000151491
SLC22A18	ENSG00000110628	MRC2	ENSG00000011028	SLC18B1	ENSG00000146409
SLC29A1	ENSG00000112759	BDH2	ENSG00000164039	BHLHE41	ENSG00000123095
ASS1	ENSG00000130707	HAND2	ENSG00000164107	NRIP1	ENSG00000180530
SIAH2	ENSG00000181788	PTPRD	ENSG00000153707	SPRED1	ENSG00000166068
DAG1	ENSG00000173402	TMEM45A	ENSG00000181458	WWP1	ENSG00000123124
CROT	ENSG00000005469	PAMR1	ENSG00000149090	CHCHD6	ENSG00000159685
TACSTD2	ENSG00000184292	CLMP	ENSG00000166250	PTPN18	ENSG00000072135
TENM3	ENSG00000218336	CNN2	ENSG00000064666	EGR2	ENSG00000122877
P2RY6	ENSG00000171631	DPT	ENSG00000143196	DEF6	ENSG00000023892
SLC6A4	ENSG00000108576	TGFB3	ENSG00000119699	DUSP4	ENSG00000120875
TLK1	ENSG00000198586	EPB41L2	ENSG00000079819	RABEP1	ENSG00000029725
LGR4	ENSG00000205213	MFGE8	ENSG00000140545	SLC9A9	ENSG00000181804
CKMT1A	ENSG00000223572	SLC39A13	ENSG00000165915	SH2B3	ENSG00000111252
ESRRA	ENSG00000173153	IFITM1	ENSG00000185885	LTC4S	ENSG00000213316
S1PR2	ENSG00000267534	CYTL1	ENSG00000170891	LILRB5	ENSG00000105609
C1orf21	ENSG00000116667	C11orf96	ENSG00000187479	JMJD6	ENSG00000070495
RP11-727F15.9	ENSG00000256690	NT5DC2	ENSG00000168268	METRNL	ENSG00000176845
GSE1	ENSG00000131149	HSPB2	ENSG00000170276	HSPA4	ENSG00000170606
DSC2	ENSG00000134755	LMO7	ENSG00000136153	UBALD2	ENSG00000185262
BMP7	ENSG00000101144	STRA6	ENSG00000137868	FCGBP	ENSG00000275395
BEX2	ENSG00000133134	FIBIN	ENSG00000176971	C10orf128	ENSG00000204161
ATP6V1B1	ENSG00000116039	SYNGR1	ENSG00000100321	BIRC7	ENSG00000101197
MFAP5	ENSG00000197614	AC013461.1	ENSG00000091436	NRROS	ENSG00000174004
RASL11B	ENSG00000128045	SPON2	ENSG00000159674	SLC9A3R1	ENSG00000109062
TDRP	ENSG00000180190	SPRY1	ENSG00000164056	GAMT	ENSG00000130005
PRSS8	ENSG00000052344	RCN3	ENSG00000142552	EIF2AK3	ENSG00000172071
ATP6V1C2	ENSG00000143882	BMP2	ENSG00000125845	MPEG1	ENSG00000197629
CDH1	ENSG00000039068	VASN	ENSG00000168140	CCL13	ENSG00000181374
CCNE1	ENSG00000105173	SEMA5A	ENSG00000112902	RGL1	ENSG00000143344
ITGB4	ENSG00000132470	IL1R1	ENSG00000115594	RETN	ENSG00000104918
RHOBTB1	ENSG00000072422	ECM1	ENSG00000143369	C9orf72	ENSG00000147894
ANXA3	ENSG00000138772	FST	ENSG00000134363	CRYBB1	ENSG00000100122
LINC00467	ENSG00000153363	MSX1	ENSG00000163132	SNX8	ENSG00000106266
SLC27A2	ENSG00000140284	ACTG2	ENSG00000163017	PRKCB	ENSG00000166501
PTGES	ENSG00000148344	CDC42EP5	ENSG00000167617	CYTH4	ENSG00000100055
ARG2	ENSG00000081181	MYO1B	ENSG00000128641	ANKRD9	ENSG00000156381
GLDC	ENSG00000178445	FKBP7	ENSG00000079150	LRRC39	ENSG00000122477
DLX5	ENSG00000105880	FGL2	ENSG00000127951	ABHD3	ENSG00000158201
CTSV	ENSG00000136943	EBF1	ENSG00000164330	RAB20	ENSG00000139832
TOMM34	ENSG00000025772	GAS1	ENSG00000180447	MFHAS1	ENSG00000147324
MAP7D2	ENSG00000184368	COLEC11	ENSG00000118004	METTL7B	ENSG00000170439
MARC1	ENSG00000186205	GUCY1A3	ENSG00000164116	GNG7	ENSG00000176533
SH3GLB2	ENSG00000148341	ID4	ENSG00000172201	ITSN1	ENSG00000205726
GCM1	ENSG00000137270	FMOD	ENSG00000122176	HIST3H2A	ENSG00000181218
PKP3	ENSG00000184363	GUCY1A2	ENSG00000152402	RAB3IL1	ENSG00000167994
DSG2	ENSG00000046604	MATN2	ENSG00000132561	NAIP	ENSG00000249437
TRAF4	ENSG00000076604	TWSG1	ENSG00000128791	PVALB	ENSG00000100362
VAV3	ENSG00000134215	BMP1	ENSG00000168487	SLC12A5	ENSG00000124140
CAMK2G	ENSG00000148660	APOD	ENSG00000189058	NFKBID	ENSG00000167604
TINCR	ENSG00000223573	KCNK3	ENSG00000171303	SPRY2	ENSG00000136158
HILPDA	ENSG00000135245	IGDCC4	ENSG00000103742	ABCC5	ENSG00000114770
SLC35B4	ENSG00000205060	PFN2	ENSG00000070087	CPEB2	ENSG00000137449
TBL1X	ENSG00000101849	FAM114A1	ENSG00000197712	DDX3Y	ENSG00000067048
CDC20	ENSG00000117399	INMT	ENSG00000241644	SYT1	ENSG00000067715
TACC2	ENSG00000138162	TNNI3	ENSG00000129991	TMEM106A	ENSG00000184988
KLF5	ENSG00000102554	CYP2W1	ENSG00000073067	CD200R1	ENSG00000163606
SMYD2	ENSG00000143499	COPZ2	ENSG00000005243	FGF13	ENSG00000129682
DFNA5	ENSG00000105928	LRRN3	ENSG00000173114	CD28	ENSG00000178562
NOTUM	ENSG00000185269	C1orf198	ENSG00000119280	CHKA	ENSG00000110721
PTPRF	ENSG00000142949	SFRP1	ENSG00000104332	NFATC2	ENSG00000101096
TMEM191C	ENSG00000206140	FILIP1	ENSG00000118407	SLC11A2	ENSG00000110911
CXorf40B	ENSG00000197021	SCN7A	ENSG00000136546	ATP6V0A1	ENSG00000033627
TEX30	ENSG00000151287	COL5A3	ENSG00000080573	TESC	ENSG00000088992
SLC5A6	ENSG00000138074	RRAS	ENSG00000126458	KCNJ5	ENSG00000120457
ALDH4A1	ENSG00000159423	CREB3L1	ENSG00000157613	FCHSD2	ENSG00000137478
CCR7	ENSG00000126353	TWIST1	ENSG00000122691	MILR1	ENSG00000271605
ERVMER34-1	ENSG00000226887	PABPC4L	ENSG00000254535	SLC28A1	ENSG00000156222
REEP6	ENSG00000115255	TMEM120A	ENSG00000189077	SLC38A7	ENSG00000103042
ABHD11	ENSG00000106077	CD7	ENSG00000173762	CYSLTR1	ENSG00000173198
KANK1	ENSG00000107104	ANGPTL2	ENSG00000136859	TNFSF9	ENSG00000125657
SSPN	ENSG00000123096	WNT3A	ENSG00000154342	OLFML2B	ENSG00000162745
FRMD6	ENSG00000139926	GATA6	ENSG00000141448	SMOX	ENSG00000088826
AGL	ENSG00000162688	DSEL	ENSG00000171451	UNC13D	ENSG00000092929
EML2	ENSG00000125746	COL16A1	ENSG00000084636	AP5Z1	ENSG00000242802
PGAP2	ENSG00000148985	CAMK2N1	ENSG00000162545	FAM188A	ENSG00000148481
CCNB2	ENSG00000157456	HTRA3	ENSG00000170801	DIP2B	ENSG00000066084
CRNDE	ENSG00000245694	ANTXR1	ENSG00000169604	PPP1R21	ENSG00000162869
ST8SIA6-AS1	ENSG00000204832	IRS1	ENSG00000169047	BCL11A	ENSG00000119866
		SLC22A3	ENSG00000146477
		TNNT1	ENSG00000105048
		ARSI	ENSG00000183876
		C1R	ENSG00000159403
		REN	ENSG00000143839
		TWIST2	ENSG00000233608
		KDELR3	ENSG00000100196
		SLC2A4RG	ENSG00000125520
		ITGBL1	ENSG00000198542
		IGFBP6	ENSG00000167779
		PYCR1	ENSG00000183010
		SNHG18	ENSG00000250786
		MCC	ENSG00000171444
		HAND2-AS1	ENSG00000237125
		PTPRS	ENSG00000105426
		OSR2	ENSG00000164920
		CKB	ENSG00000166165
		GUCY1B3	ENSG00000061918
		PDZRN3	ENSG00000121440
		EGFLAM	ENSG00000164318
		CNTFR	ENSG00000122756
		MARVELD1	ENSG00000155254
		FGFR3	ENSG00000068078
		PLEKHA5	ENSG00000052126
		PGM3	ENSG00000013375
		PTH1R	ENSG00000160801
		AQP1	ENSG00000240583
		RERG	ENSG00000134533
		SLC18A3	ENSG00000187714
		ISLR	ENSG00000129009
		PDLIM3	ENSG00000154553
		EPHA3	ENSG00000044524
		ELOVL2	ENSG00000197977
		TPST1	ENSG00000169902
		TBX5	ENSG00000089225
		COL4A5	ENSG00000188153
		PITX1	ENSG00000069011
		CHST2	ENSG00000175040
		SMYD3	ENSG00000185420
		ADAMTS7	ENSG00000136378
		ISM1	ENSG00000101230
		POSTN	ENSG00000133110
		EXT1	ENSG00000182197
		CTD-2339F6.1	ENSG00000254139
		CCDC3	ENSG00000151468
		OSR1	ENSG00000143867
		CPED1	ENSG00000106034
		CCDC184	ENSG00000177875
		COL8A2	ENSG00000171812
		AXIN2	ENSG00000168646
		COL9A3	ENSG00000092758
		SGCB	ENSG00000163069
		ADGRD1	ENSG00000111452
		KLHDC10	ENSG00000128607
		FHL1	ENSG00000022267
		LURAP1L	ENSG00000153714
		SEMA3B	ENSG00000012171
		ELN	ENSG00000049540
		IL11RA	ENSG00000137070
		LPAR1	ENSG00000198121
		OLFM2	ENSG00000105088
		PAQR8	ENSG00000170915
		COL27A1	ENSG00000196739
		NLRP1	ENSG00000091592
		MAEL	ENSG00000143194
		ABI3BP	ENSG00000154175
		FZD7	ENSG00000155760
		GPRC5A	ENSG00000013588
		RAB23	ENSG00000112210
		ANKS1B	ENSG00000185046
		SOX6	ENSG00000110693
		IL6	ENSG00000136244
		AL132709.8	ENSG00000232018
		MRGPRF	ENSG00000172935
		PLAT	ENSG00000104368
		CASC10	ENSG00000204682
		EFNA5	ENSG00000184349
		SBSPON	ENSG00000164764
		NEXN	ENSG00000162614
		SPEG	ENSG00000072195
		SHISA4	ENSG00000198892
		SGCA	ENSG00000108823
		ARHGEF17	ENSG00000110237
		RSPO2	ENSG00000147655
		FAP	ENSG00000078098
		GATA4	ENSG00000136574
		ADRB3	ENSG00000188778
		C7	ENSG00000112936
		GPR153	ENSG00000158292
		F10	ENSG00000126218
		SAMD5	ENSG00000203727
		RP11-380D23.2	ENSG00000250103
		SCT	ENSG00000070031
		SOX5	ENSG00000134532
		PLA2G5	ENSG00000127472
		RASL12	ENSG00000103710
		FNDC1	ENSG00000164694
		SEZ6L2	ENSG00000174938
		NR2F1-AS1	ENSG00000237187
		NANOS1	ENSG00000188613
		LZTS1	ENSG00000061337
		FAM110B	ENSG00000169122
		AMIGO2	ENSG00000139211
		SETBP1	ENSG00000152217
		ADAMTS12	ENSG00000151388
		NKAIN4	ENSG00000101198
		DMKN	ENSG00000161249
		NCALD	ENSG00000104490
		OLFML1	ENSG00000183801
		ACKR3	ENSG00000144476
		DDAH1	ENSG00000153904
		COLEC10	ENSG00000184374
		TUBB2B	ENSG00000137285
		BDKRB1	ENSG00000100739
