## Supplemental Table 6 for "The maternal-fetal interface of successful pregnancies and impact of fetal sex using single cell sequencing"

### Sheet: Sheet1
Markers for T2	Ensembl ID	Markers for T3	Ensembl ID	Markers for T4	Ensembl ID	Markers for T5	Ensembl ID	Markers for T6	Ensembl ID
MT2A	ENSG00000125148	SPP1	ENSG00000118785	FBN2	ENSG00000138829	CGA	ENSG00000135346	ACTB	ENSG00000075624
HMGB1	ENSG00000189403	TMSB4X	ENSG00000205542	ADGRG1	ENSG00000205336	MALAT1	ENSG00000251562	KRT18	ENSG00000111057
HMGN2	ENSG00000198830	JUN	ENSG00000177606	TLE4	ENSG00000106829	GDF15	ENSG00000130513	FN1	ENSG00000115414
HMGB2	ENSG00000164104	CCL3	ENSG00000277632	GYLTL1B	ENSG00000165905	INSL4	ENSG00000120211	KRT7	ENSG00000135480
STMN1	ENSG00000117632	CXCL8	ENSG00000169429	ITGB5	ENSG00000082781	SLC40A1	ENSG00000138449	IGF2	ENSG00000167244
PTTG1	ENSG00000164611	CCL4	ENSG00000275302	LAMA5	ENSG00000130702	PGF	ENSG00000119630	KRT19	ENSG00000171345
CKS2	ENSG00000123975	RNASE1	ENSG00000129538	GLDC	ENSG00000178445	KRT23	ENSG00000108244	TPM1	ENSG00000140416
CKS1B	ENSG00000173207	TYROBP	ENSG00000011600	AMFR	ENSG00000159461	SLC26A2	ENSG00000155850	HBG2	ENSG00000196565
TOP2A	ENSG00000131747	RGCC	ENSG00000102760	LRP2	ENSG00000081479	SQSTM1	ENSG00000161011	TIMP3	ENSG00000100234
UBE2C	ENSG00000175063	TUBA4A	ENSG00000127824	F5	ENSG00000198734	NEAT1	ENSG00000245532	LAPTM4A	ENSG00000068697
DUT	ENSG00000128951	ABL2	ENSG00000143322	NRK	ENSG00000123572	HSPB1	ENSG00000106211	FSTL3	ENSG00000070404
RPA3	ENSG00000106399	LY96	ENSG00000154589	DSC3	ENSG00000134762	CYP19A1	ENSG00000137869	IGFBP3	ENSG00000146674
CENPF	ENSG00000117724	F13A1	ENSG00000124491	RNF43	ENSG00000108375	ERVFRD-1	ENSG00000244476	LAIR2	ENSG00000167618
H2AFV	ENSG00000105968	LYVE1	ENSG00000133800	CDK6	ENSG00000105810	DAB2	ENSG00000153071	NOTUM	ENSG00000185269
CDK1	ENSG00000170312	VSIG4	ENSG00000155659	CLSTN1	ENSG00000171603	SLC22A11	ENSG00000168065	MFAP5	ENSG00000197614
KIAA0101	ENSG00000166803	CD83	ENSG00000112149	SPPL2B	ENSG00000005206	MUC15	ENSG00000169550	HBA2	ENSG00000188536
KPNA2	ENSG00000182481	MS4A4A	ENSG00000110079	ST14	ENSG00000149418	TFRC	ENSG00000072274	CALD1	ENSG00000122786
CCNB1	ENSG00000134057			SEMA3F	ENSG00000001617	GADD45G	ENSG00000130222	ID3	ENSG00000117318
CDC20	ENSG00000117399			SEL1L3	ENSG00000091490	KISS1	ENSG00000170498	COL4A1	ENSG00000187498
TYMS	ENSG00000176890			NF1	ENSG00000196712	PRKCZ	ENSG00000067606	QSOX1	ENSG00000116260
NUSAP1	ENSG00000137804			SLC16A12	ENSG00000152779	HSPB8	ENSG00000152137	HPGD	ENSG00000164120
BIRC5	ENSG00000089685			PLXNB1	ENSG00000164050	EIF4G2	ENSG00000110321	TFPI	ENSG00000003436
YWHAH	ENSG00000128245			PTPRU	ENSG00000060656	ST3GAL4	ENSG00000110080	COTL1	ENSG00000103187
UBE2T	ENSG00000077152			IBTK	ENSG00000005700	CSF3R	ENSG00000119535	DIO2	ENSG00000211448
PCNA	ENSG00000132646			RAB15	ENSG00000139998	LCMT1-AS2	ENSG00000260034	SOX4	ENSG00000124766
CCNB2	ENSG00000157456			MIF-AS1	ENSG00000218537	CYP11A1	ENSG00000140459	FOLR1	ENSG00000110195
HMMR	ENSG00000072571			PROM2	ENSG00000155066	ARID5B	ENSG00000150347	COL4A2	ENSG00000134871
CCNA2	ENSG00000145386					HMOX1	ENSG00000100292	HLA-G	ENSG00000204632
MAD2L1	ENSG00000164109					NUPR1	ENSG00000176046	EFNA1	ENSG00000169242
TK1	ENSG00000167900					SECISBP2L	ENSG00000138593	C12orf75	ENSG00000235162
BUB3	ENSG00000154473					LYPD3	ENSG00000124466	SRI	ENSG00000075142
SMC4	ENSG00000113810					SGK1	ENSG00000118515	CD151	ENSG00000177697
CENPW	ENSG00000203760					SLC38A9	ENSG00000177058	ARHGDIB	ENSG00000111348
CDKN3	ENSG00000100526					ARID3A	ENSG00000116017	KLF6	ENSG00000067082
DNAJC9	ENSG00000213551					FDX1	ENSG00000137714	GLRX	ENSG00000173221
MZT1	ENSG00000204899					TBX3	ENSG00000135111	SDC4	ENSG00000124145
PBK	ENSG00000168078					ATP10D	ENSG00000145246	ISG15	ENSG00000187608
CCDC34	ENSG00000109881					SERPINB2	ENSG00000197632	CCNE1	ENSG00000105173
AURKB	ENSG00000178999					LGALS16	ENSG00000249861	HBA1	ENSG00000206172
ZWINT	ENSG00000122952					NUCB2	ENSG00000070081	LIMA1	ENSG00000050405
PRC1	ENSG00000198901					DNAJB9	ENSG00000128590	CAV1	ENSG00000105974
AURKA	ENSG00000087586					NPB	ENSG00000183979	HLA-C	ENSG00000204525
DEPDC1	ENSG00000024526					CPS1	ENSG00000021826	KRT14	ENSG00000186847
LMNB1	ENSG00000113368					EPS8L1	ENSG00000131037	MT1X	ENSG00000187193
GTSE1	ENSG00000075218					ATG9B	ENSG00000181652	HAPLN3	ENSG00000140511
PLK1	ENSG00000166851					SLC1A2	ENSG00000110436	ASCL2	ENSG00000183734
CDCA3	ENSG00000111665					COBLL1	ENSG00000082438	EBI3	ENSG00000105246
CENPN	ENSG00000166451					AL773572.7	ENSG00000225745	MT1E	ENSG00000169715
SPC25	ENSG00000152253					TACC2	ENSG00000138162	FHL2	ENSG00000115641
EBP	ENSG00000147155					SLC19A2	ENSG00000117479	PPP1R14B	ENSG00000173457
FEN1	ENSG00000168496					RHOBTB1	ENSG00000072422	VGLL3	ENSG00000206538
CENPM	ENSG00000100162					CMAS	ENSG00000111726	RHOBTB3	ENSG00000164292
RFC3	ENSG00000133119					SVEP1	ENSG00000165124	HIST1H4C	ENSG00000197061
TROAP	ENSG00000135451					PHOSPHO1	ENSG00000173868	CLU	ENSG00000120885
CDCA8	ENSG00000134690					ZNF292	ENSG00000188994	CCDC80	ENSG00000091986
NUF2	ENSG00000143228					B3GNT5	ENSG00000176597	HSPA2	ENSG00000126803
DHFR	ENSG00000228716					PIM3	ENSG00000198355	CST6	ENSG00000175315
CENPK	ENSG00000123219					RBMS1	ENSG00000153250	FLNB	ENSG00000136068
PSRC1	ENSG00000134222					MAN1A2	ENSG00000198162	ITGA5	ENSG00000161638
ANLN	ENSG00000011426					CDYL	ENSG00000153046	ADAMTS1	ENSG00000154734
MKI67	ENSG00000148773					OVOL1	ENSG00000172818	PKP2	ENSG00000057294
RRM2	ENSG00000171848					GREM2	ENSG00000180875	MYADM	ENSG00000179820
ASPM	ENSG00000066279					ZBTB10	ENSG00000205189	CSRP1	ENSG00000159176
TACC3	ENSG00000013810					HSD11B2	ENSG00000176387	CPVL	ENSG00000106066
TPX2	ENSG00000088325					CEBPA	ENSG00000245848	LITAF	ENSG00000189067
ACYP1	ENSG00000119640					ZNF703	ENSG00000183779	RFK	ENSG00000135002
KIF20B	ENSG00000138182					ESRRG	ENSG00000196482	FXYD5	ENSG00000089327
KIFC1	ENSG00000237649					SDC1	ENSG00000115884	CSH1	ENSG00000136488
DLGAP5	ENSG00000126787					CPEB4	ENSG00000113742	MGLL	ENSG00000074416
RAD51AP1	ENSG00000111247					PVRL4	ENSG00000143217	MT1H	ENSG00000205358
MND1	ENSG00000121211					DHRS9	ENSG00000073737	CDK7	ENSG00000134058
KIF23	ENSG00000137807					RAI14	ENSG00000039560	HTRA4	ENSG00000169495
ECT2	ENSG00000114346					HIST2H2BE	ENSG00000184678	KRT17	ENSG00000128422
CENPA	ENSG00000115163					SEMA7A	ENSG00000138623	CLDN19	ENSG00000164007
SPDL1	ENSG00000040275					PVRL3	ENSG00000177707	TYMP	ENSG00000025708
RACGAP1	ENSG00000161800					MYO10	ENSG00000145555	PLAC8	ENSG00000145287
KNSTRN	ENSG00000128944					KIF5B	ENSG00000170759	GADD45A	ENSG00000116717
KIF2C	ENSG00000142945					PGRMC2	ENSG00000164040	TFPI2	ENSG00000105825
WDR76	ENSG00000092470					AFF1	ENSG00000172493	UPP1	ENSG00000183696
SPC24	ENSG00000161888					ABHD5	ENSG00000011198	MT1F	ENSG00000198417
NDC80	ENSG00000080986					NEURL1	ENSG00000107954	GSN	ENSG00000148180
ARHGEF39	ENSG00000137135					RAB9A	ENSG00000123595	CD9	ENSG00000010278
NEK2	ENSG00000117650					ADHFE1	ENSG00000147576	TUBB6	ENSG00000176014
BUB1B	ENSG00000156970					SCAP	ENSG00000114650	HSPG2	ENSG00000142798
						MAFK	ENSG00000198517	IL1RAP	ENSG00000196083
						FAM13A	ENSG00000138640	TNNI2	ENSG00000130598
						KMT2C	ENSG00000055609	HBB	ENSG00000244734
						NABP1	ENSG00000173559	CAPG	ENSG00000042493
						BCORL1	ENSG00000085185	PLAU	ENSG00000122861
						GULP1	ENSG00000144366	MT1G	ENSG00000125144
						DEDD2	ENSG00000160570	IFIT2	ENSG00000119922
						SERINC5	ENSG00000164300	SLC2A3	ENSG00000059804
						HDAC5	ENSG00000108840	CAPN6	ENSG00000077274
						SLC6A8	ENSG00000130821	IFIT3	ENSG00000119917
						ERVV-1	ENSG00000269526	NLRP2	ENSG00000022556
						KPNA6	ENSG00000025800	C1QTNF6	ENSG00000133466
						OTUB2	ENSG00000089723	MXRA8	ENSG00000162576
						SIN3B	ENSG00000127511	SLC39A8	ENSG00000138821
						RPS6KA5	ENSG00000100784	ITGB6	ENSG00000115221
						KMO	ENSG00000117009	FLNA	ENSG00000196924
						DYSF	ENSG00000135636	IFNL3	ENSG00000197110
						ARHGAP24	ENSG00000138639	P4HA1	ENSG00000122884
						C10orf10	ENSG00000165507	SERPING1	ENSG00000149131
						LDLR	ENSG00000130164	CH17-360D5.2	ENSG00000276850
						GLDN	ENSG00000186417	NEK6	ENSG00000119408
						CRH	ENSG00000147571	TGFB1	ENSG00000105329
						SLC19A3	ENSG00000135917	PRSS23	ENSG00000150687
						NRBF2	ENSG00000148572	LPCAT1	ENSG00000153395
						MXD1	ENSG00000059728	OSR2	ENSG00000164920
						BCAR4	ENSG00000262117	ANXA8L1	ENSG00000264230
						WDR26	ENSG00000162923	GLIPR1	ENSG00000139278
						TOM1	ENSG00000100284	PALLD	ENSG00000129116
						ZBTB38	ENSG00000177311	ARHGAP29	ENSG00000137962
						MAOA	ENSG00000189221	CMTM3	ENSG00000140931
						GPR87	ENSG00000138271	GBP2	ENSG00000162645
						RDH10	ENSG00000121039	IFIT1	ENSG00000185745
						DIRC2	ENSG00000138463	UBL3	ENSG00000122042
						IGSF5	ENSG00000183067	ANXA8	ENSG00000265190
						FAM58A	ENSG00000262919	CA2	ENSG00000104267
						SLC4A2	ENSG00000164889	JAK1	ENSG00000162434
						B3GNT2	ENSG00000170340	CAPN2	ENSG00000162909
						GAST	ENSG00000184502	APOL6	ENSG00000221963
						RNF11	ENSG00000123091	SPON2	ENSG00000159674
						AMMECR1	ENSG00000101935	RARRES3	ENSG00000133321
						HBP1	ENSG00000105856	HYI	ENSG00000178922
						FAM65B	ENSG00000111913	TSC22D3	ENSG00000157514
						FHDC1	ENSG00000137460	CRIP1	ENSG00000213145
						ZCCHC6	ENSG00000083223	ST6GALNAC2	ENSG00000070731
						EVA1A	ENSG00000115363	SFN	ENSG00000175793
						CREBRF	ENSG00000164463	S100A16	ENSG00000188643
						COPS2	ENSG00000166200	C19orf33	ENSG00000167644
						RP1-313I6.12	ENSG00000272009
						HES2	ENSG00000069812
						SOCS1	ENSG00000185338
						ATXN7	ENSG00000163635
						CSRNP1	ENSG00000144655
						NAB2	ENSG00000166886
						COQ10B	ENSG00000115520
						CEP85	ENSG00000130695
						SAMD8	ENSG00000156671
						ERN1	ENSG00000178607
						ABHD3	ENSG00000158201
						TBC1D9	ENSG00000109436
						CD200	ENSG00000091972
						UNQ6494	ENSG00000237372
						TCL1B	ENSG00000213231
						RNF103	ENSG00000239305
						PRR5	ENSG00000186654
						STK40	ENSG00000196182
						PSG3	ENSG00000221826
						INHA	ENSG00000123999
						POU2F1	ENSG00000143190
						ABTB2	ENSG00000166016
						HAP1	ENSG00000173805
						ZNF165	ENSG00000197279
						FGD6	ENSG00000180263
						GAB2	ENSG00000033327
						GDPD5	ENSG00000158555
						TMEM140	ENSG00000146859
						TPPP3	ENSG00000159713
						FAM131A	ENSG00000175182
						SEMA3B	ENSG00000012171
