## Supplemental Table 8 for "The maternal-fetal interface of successful pregnancies and impact of fetal sex using single cell sequencing"

### Sheet: Table S8
Studies	Bulk RNAseq (4 patients)				Single cell RNAseq (6 patients)
Patient ID	1	2	3	4	5	6	7	8	9	10
live term birth	yes	yes	yes	yes	yes	yes	yes	yes	yes	yes
Maternal Age*	36	39	42	34	41	38	38	39	37	38
Maternal Race	Caucasian	Caucasian	Caucasian	Caucasian	Caucasian	Caucasian	Caucasian	Caucasian	Caucasian	Caucasian
Paternal Age	39	43	45	38	42	38	39	39	39	38
Paternal Race	Caucasian	Caucasian	Caucasian	Caucasian	Caucasian	Caucasian	Caucasian	Caucasian	Asian	Caucasian
GA at CVS (days)	92	81	82	76	71	95	87	73	71	72
GA at delivery (days)	281	259	269	286	275	276	279	276	285	276
Fetal sex	Female (F2)	Male (M2)	Female (F1)	Male (M1)	Female	Male	Female	Male	Female	Male
Fetus Birthweight (grams)	3346	unknown	unknown	3969	3080	3300	3695	3359	3650	3827
Mode of Delivery	Vaginal, Spontaneous	Cesarean Section	Cesarean Section	Vaginal, Forceps	Vaginal, Spontaneous	Vaginal, Spontaneous	Cesarean Section	Cesarean Section	Cesarean Section	Cesarean Section
CVS: chorionic villous sampling
* at the time of enrollment
F1, F2, M1, M2 were also included in Figure S1
